# Malonyl-CoA is an ancient physiological ATP-competitive mTORC1 inhibitor

**DOI:** 10.1101/2022.11.06.515351

**Authors:** Raffaele Nicastro, Laura Brohée, Josephine Alba, Julian Nüchel, Gianluca Figlia, Stefanie Kipschull, Peter Gollwitzer, Jesus Romero-Pozuelo, Stephanie A. Fernandes, Andreas Lamprakis, Stefano Vanni, Aurelio A. Teleman, Claudio De Virgilio, Constantinos Demetriades

**Author notes:** Correspondence and requests for materials should be addressed to Constantinos Demetriades, Claudio De Virgilio, Aurelio Teleman, or Stefano Vanni. These authors contributed equally to this work (Raffaele Nicastro, Laura Brohée). These authors jointly supervised this work (Stefano Vanni, Aurelio A. Teleman, Claudio De Virgilio, Constantinos Demetriades). Center for Biological Research (CIB-CSIC), 28040 Madrid, Spain.

## Abstract

Cell growth is regulated primarily by the mammalian/mechanistic Target of Rapamycin Complex 1 (mTORC1) that functions both as a nutrient sensor and a master controller of virtually all biosynthetic pathways ^1^. This ensures that cells are metabolically active only when conditions are optimal for growth. Notably, although mTORC1 is known to regulate fatty acid (FA) biosynthesis, how and whether the cellular lipid biosynthetic capacity signals back to fine-tune mTORC1 activity remains poorly understood. Here, we show that mTORC1 senses the capacity of a cell to synthesize FAs by detecting the levels of malonyl-CoA, an intermediate of this biosynthetic pathway. We find that, in both yeast and mammalian cells, this regulation is very direct, with malonyl-CoA binding to the mTOR catalytic pocket and acting as a specific ATP-competitive inhibitor. When ACC1 (acetyl-CoA carboxylase 1) is hyperactive or FASN (fatty acid synthase) is downregulated/inhibited, elevated malonyl-CoA levels are channelled to proximal mTOR molecules that form direct protein-protein interactions with ACC1 and FASN. Our findings represent a conserved, unique, homeostatic mechanism whereby impaired FA biogenesis leads to reduced mTORC1 activity to coordinatively link this metabolic pathway to the overall cellular biosynthetic output. Moreover, they reveal the first-described example of a physiological metabolite that directly inhibits the activity of a signalling kinase by competing with ATP for binding.
