## Supplementary material for "Malonyl-CoA is an ancient physiological ATP-competitive mTORC1 inhibitor": Suppl Table 1

### Sheet: Sheet1
Supplementary Table S1. Yeast strains used in this study.
Strain	Genotype	Source	Figure		Notes
YL515	MATα; his3Δ1 leu2Δ0 ura3Δ0	PMID: 19748353	1b-f; Ext1a		wt MATα strain.
YL516	MATa; his3Δ1 leu2Δ0 ura3Δ0	PMID: 19748353	Ext1b; Ext2c-g; Ext3a-e; Ext5e-h; Ext7a-e		wt MATa strain.
acc1S/A	MATa; acc1S1157A his3Δ1 leu2Δ0 lys2Δ0 ura3Δ0	PMID: 24960695	Ext3a-e; Ext7a-e		Original mutant harboring the acc1S1157A point mutation.
NIC120	[YL515] acc1S1157A	This study	1e-f		MATα acc1S1157A mutant obtained by mating of acc1S/A and YL515 and tetrads dissection.
NIC121	[YL516] acc1S1157A	This study	Ext1a; Ext2c-g; Ext5e-h		MATa acc1S1157A mutant obtained by mating of acc1S/A and YL515 and tetrads dissection.
MB27	[YL515] gtr1Δ::kanMX	PMID: 19748353	Ext1b; Ext2a		MATα GTR1 deletion mutant.
MB32	[YL516] gtr1Δ::kanMX	PMID: 19748353	Ext1a; Ext7d-e		MATa GTR1 deletion mutant.
NIC090	[YL515] gtr2Δ::kanMX	This study	Ext1b; Ext2b		MATα GTR2 deletion mutant obtained by homologous recombination.
MB25	[YL515] ego1Δ::HIS3	PMID: 19748353	Ext1b		MATα EGO1deletion mutant.
NP52-2A	[YL515] ego2Δ::kanMX	PMID: 26206314	Ext1b		MATα EGO2 deletion mutant.
MB26	[YL515] ego3Δ::HIS3	PMID: 19748353	Ext1b		MATα EGO3 deletion mutant.
tor1∆-6C	[YL515] tor1Δ::kanMX	C. De Virgilio lab	Ext1b; Ext9h		MATα TOR1 deletion mutant.
RKH311	[YL516] tco89Δ::kanMX	PMID: 31041524	Ext1b		MATα TCO89 deletion mutant.
NIC001	[acc1S/A] gtr1Δ::kanMX	This study	Ext2a; Ext7a, d-f		GTR1 deletion mutant obtained by homologous recombination in the acc1S/A background.
NIC081	[acc1S/A] gtr2Δ::kanMX	This study	Ext2b; Ext7a		GTR2 deletion mutant obtained by homologous recombination in the acc1S/A background.
YRXS11	MATa; acc1-7-1 ade2-101 ura3-52 leu2-1 lys2-801	PMID: 8943372	-		Original acc1TS mutant. Sequenced to determine the mutation causing the phenotype and used as donor to replicate it by CRISPR/CAS9.
NIC097	[YL516] acc1E392K	This study	Ext2c-g		MATa acc1E392K mutant obtained by CRISPR/CAS9 in the YL516 background.
NIC106	[acc1S/A] acc1E392K,S1157A	This study	Ext2c-g		MATa acc1E392K mutant obtained by CRISPR/CAS9 in the acc1S/A background.
NIC019	[MB32] gtr2Δ::HIS3	This study	Ext7b-c		GTR2 deletion mutant obtained by homologous recombination in the MB32 background.
NIC020	[NIC001] gtr2Δ::HIS3	This study	Ext7b-c		GTR2 deletion mutant obtained by homologous recombination in the NIC001 background.
RKH395	[YL516] LEU2:GFP-TOR1	PMID: 31041524	Ext8a		Strain expressing GFP N-terminally tagged Tor1 in the YL516 background.
NIC011	[acc1S/A] LEU2:GFP-TOR1	This study	Ext8a		Strain expressing GFP N-terminally tagged Tor1 in the acc1S/A background.
RKH94	[YL516] GFP-GTR1	PMID: 31041524	Ext8b		Strain expressing GFP N-terminally tagged Gtr1 in the YL516 background.
NIC012	[acc1S/A] GFP-GTR1	This study	Ext8b		Strain expressing GFP N-terminally tagged Gtr1 in the acc1S/A background.
NIC007	[YL516] ACC1-GFP:kanMX	This study	Ext3a-e		Strain expressing GFP C-terminally tagged Acc1 in the YL516 background.
NIC008	[acc1S/A] acc1S1157A-GFP:kanMX	This study	Ext3a-e		Strain expressing GFP C-terminally tagged Acc1 in the acc1S/A background.
NIC009	[YL516] FAS1-GFP:kanMX	This study	Ext3a-e		Strain expressing GFP C-terminally tagged Fas1 in the YL516 background.
NIC010	[acc1S/A] FAS1-GFP:kanMX	This study	Ext3a-e		Strain expressing GFP C-terminally tagged Fas1 in the acc1S/A background.
NIC124	[YL515] ACC1-myc13:kanMX	This study	2a-b		Strain expressing myc13 C-terminally tagged Acc1 in the YL515 background.
NIC087	[YL515] ACC1-myc13:kanMX KOG1-HA3:HIS3	This study	2a		Strain expressing myc13 C-terminally tagged Acc1 and HA3 C-terminally tagged Kog1 in the YL515 background.
NIC146	[YL515] ACC1-myc13:kanMX KOG1-HA3:HIS3 gtr1Δ::HIS3 gtr2Δ::HPH	This study	2a		GTR1 and GTR2 deletion mutant expressing myc13 C-terminally tagged Acc1 and HA3 C-terminally tagged Kog1 in the YL515 background.
NIC125	[YL515] ACC1-myc13:kanMX TCO89-HA3:HIS3	This study	2b		Strain expressing myc13 C-terminally tagged Acc1 and HA3 C-terminally tagged Tco89 in the YL515 background.
NIC130	[YL515] ACC1-myc13:kanMX TCO89-HA3:HIS3 gtr1Δ::HIS3 gtr2Δ::HPH	This study	2b		GTR1 and GTR2 deletion mutant expressing myc13 C-terminally tagged Acc1 and HA3 C-terminally tagged Tco89 in the YL515 background.
MJA581	[YL516] FAS1-myc13:kanMX	This study	2c		Strain expressing myc13 C-terminally tagged Fas1 in the YL516 background.
NIC089	[YL516] FAS1-myc13:kanMX KOG1-HA3:HIS3	This study	2c		Strain expressing myc13 C-terminally tagged Fas1 and HA3 C-terminally tagged Kog1 in the YL516 background.
NIC155	[YL516] FAS1-myc13:KanMX KOG1-HA3:HIS3 gtr1Δ::LEU2 gtr2Δ::URA3	This study	2c		GTR1 and GTR2 deletion mutant expressing myc13 C-terminally tagged Fas1 and HA3 C-terminally tagged Kog1 in the YL516 background.
NIC114	[YL516] FAS1-HA3:HIS3	This study	Ext9h		Strain expressing HA3 C-terminally tagged Fas1 in the YL516 background.
RL170-2c	MATa; TCO89-TAP::TRP1 leu2-3,112 ura3-52 trp1 his3 rme1	R. Loewith lab	4a-b, g-h		Strain expressing TAP C-terminally tagged Tco89, used to purify TORC1.
