## Supplementary material for "Malonyl-CoA is an ancient physiological ATP-competitive mTORC1 inhibitor": Suppl Table 2

### Sheet: Sheet1
Supplementary Table 2. List of antibodies used in this study.
Antibodies used in yeast experiments
Antibody	Dilution (WB)	Supplier	Catalog Number
Mouse monoclonal anti-c-Myc (9E10)	1:3,000	Santa Cruz Biotechnology	sc-40
Mouse monoclonal anti-HA (16B12)	1:1,000	ENZO	ENZ-ABS120
Mouse polyclonal anti-GFP	1:3,000	Roche	11814460001
Rabbit polyclonal anti-Sch9-pThr737	1:10,000	De Virgilio lab	N/A
Goat polyclonal anti-Sch9	1:1,000	De Virgilio lab	N/A
Rabbit polyclonal anti-Adh1	1:50,000	Calbiochem	126745
Mouse monoclonal anti-His6	1:1,000	Sigma-Aldrich	H1029
Rabbit monoclonal anti-AMPK-pThr172	1:1,000	Cell Signaling Technology	2535
Goat polyclonal anti-Ypk1	1:25,000	Cell Signaling Technology	Discontinued
Rabbit polyclonal anti-Ypk1-pThr662	1:500	Loewith lab	N/A
Rabbit monoclonal anti-Malonyl-Lysine [Mal-K] MultiMab	1:1,000	Cell Signaling Technology	14942
Antibodies used in mammalian cell culture experiments
Antibody	Dilution	Supplier	Catalog Number
Rabbit monoclonal anti-phospho-p70 S6 Kinase (Thr389) (D5U1O)	1:1,000 (WB)	Cell Signaling Technology	97596
Rabbit polyclonal anti-S6 Kinase	1:1,000 (WB)	Cell Signaling Technology	9202
Rabbit polyclonal anti-phospho-Akt (Ser473)	1:1,000 (WB)	Cell Signaling Technology	9271
Rabbit polyclonal anti-Akt	1:1,000 (WB)	Cell Signaling Technology	9272
Rabbit polyclonal anti-phospho-4E-BP1 (Ther37/46)	1:1,000 (WB)	Cell Signaling Technology	9459
Rabbit polyclonal anti-4E-BP1	1:1,000 (WB)	Cell Signaling Technology	9452
Rabbit monoclonal anti-mTOR (7C10)	1:1,000-2,000 (WB); 1:200 (IF)	Cell Signaling Technology	2983
Rabbit polyclonal anti-FASN	1:3,000 (WB)	Proteintech	10624-2-AP
Rabbit polyclonal anti-ACC1	1:3,000 (WB)	Proteintech	21923-1AP
Rabbit monoclonal anti-Malonyl-Lysine [Mal-K] MultiMab	1:1,000 (WB)	Cell Signaling Technology	14942
Rabbit monoclonal anti-RagA (D8B5)	1:1,000 (WB)	Cell Signaling Technology	4357
Rabbit monoclonal anti-TSC1 (D43E2)	1:1,000 (WB)	Cell Signaling Technology	6935
Rabbit polyclonal anti-Raptor	1:1,000 (WB)	Bethyl Laboratories	A300-553A
Rabbit monoclonal anti-GβL/mLST8 (86B8)	1:1,000 (WB)	Cell Signaling Technology	3274
Mouse monoclonal anti-FLAG M2	1:1,000 (WB)	Sigma-Aldrich	F1804
Rabbit monoclonal anti-GAPDH (14C10)	1:1,000 (WB)	Cell Signaling Technology	2118
Mouse monoclonal anti-α-Tubulin	1:3,000 (WB)	Sigma-Aldrich	T9026
Mouse monoclonal anti-LAMP2	1:500 (WB); 1:200 (IF)	Developmental Studies Hybridoma Bank	H4B4
