## Supplementary material for "Malonyl-CoA is an ancient physiological ATP-competitive mTORC1 inhibitor": Suppl Table 3

### Sheet: Table S9
Supplementary Table 3. DNA oligonucleotides used in this study.
Oligonucleotides used in yeast experiments
Name	Sequence
PCR oligos to amplify the ACC1-myc13:kanMX and ACC1-GFP:kanMX cassettes
ACC1 F2	5' gatgttatctaccgatgataaagaaaaattgttgaagactttgaaaCGGATCCCCGGGTTAATTAACG 3'
ACC1 R1	5' cgcgcataatatatatatgtatgtattttctaatttatattagcaactaaattaaattacatcaatactatGAATTCGAGCTCGTTTAAACTGG 3'
PCR oligos to amplify the FAS1-myc13:kanMX, FAS1-GFP:kanMX and FAS1-HA3:HIS3 cassettes
FAS1 F2	5’ ggctccgaacctatcaaggaaatcatcgacaactgggaaaagtatgaacaatccCGGATCCCCGGGTTAATTAA 3’
FAS1 R1	5’ gtatacaggagtttcaaagttaaatatttcttacggttatataatcacttaagaaaGAATTCGAGCTCGTTTAAACTGG 3’
PCR oligos to amplify the KOG1-HA3:HIS3 cassette
KOG1-F2	5’ cgattctattgtaaatatctacaagtgtgaagacgagagaattgattattttCGGATCCCCGGGTTAATTAA 3’
KOG1-R1	5’ atatatctcttttgcagctaaatgaaagaaaaaaaaagaaatggcacataGAATTCGAGCTCGTTTAAAC 3’
PCR oligos to amplify the TCO89-HA3:HIS3 cassette
OMG56	5’ gcagtgaatcgcaggatggaaaatgtgggctacatgcatacacagccacaacaaaggCGGATCCCCGGGTTAATTAA 3’
OMG57	5’ cctcgaaagcattagctactcttttaaactgtgtgcttcgtgttggttgtttGAATTCGAGCTCGTTTAAAC 3’
PCR oligos to amplify the GTR2::kanMX, GTR2::HIS3, GTR2::HPH and GTR2::URA3 cassettes
∆gtr2-F	5’ catccacagattaacaaaactccaggacaacggtactaatacacatacaaCCAGCTGAAGCTTCGTACGC 3’
∆gtr2-R	5’ ttttcaatatgtatctatataccctaatattttcatgccttacgtcttGCATAGGCCACTAGTGGATCTG 3’
PCR oligos to amplify the GTR1::kanMX, GTR1::HIS3 and GTR1::LEU2 cassettes
S1-GTR1_Fw	5’ aggagtgaaggccatcaaaatcacgtttatcaatcgacaatttagtaatgCGTACGCTGCAGGTCGAC 3’
S2-GTR1_Rw	5’ tgccccgcaaacactcaattgccgaatgtttcgtctactcacctcagtcaATCGATGAATTCGAGCTCG 3’
PCR oligos to generate the pNIC013 plasmid and to amplify the donor sequence to mutagenize acc1E392K by CRISPR/CAS9
ACC1 E292 prot F	5’ GATTACAAGTCGAGCATCCAACAAgttttagagctagaaatagcaagttaaaataagg 3’
ACC1 E292 prot R	5’ TTGTTGGATGCTCGACTTGTAATCgatcatttatctttcactgcggag 3’
ACC1 800F	5' GGTATCAGACAAGTTGAACGTG 3'
ACC1 +1487 R	5' CCATTGTTACCCACGGAGAA 3'
Oligonucleotides used in mammalian cell culture experiments
Name	Sequence
PCR oligos for 4E-BP1 cloning into pETM-11
4EBP1-For-NcoI	5' TAccatggCGTCCGGGGGCAGCAGCTGCAGCCAGACCCCA 3'
4EBP1-Rev-NotI	5' GAATgcggccgcCTTTAAATGTCCATCTCAAACTGTGA 3'
PCR oligos for ACC1 (isoform 4) cloning into pcDNA3-FLAG
ACC1(iso4)-For-XhoI	5' GCGctcgagATGTGGTGGTCTACTCTGATGTCAATCTTG 3'
ACC1(iso4)-Rev-XbaI	5' GCGtctagaCTACGTGGAAGGGGAATCCATTGTGGAGAG 3'
PCR oligos for ACC1 (isoform 1) cloning into pcDNA3-FLAG & external primers to use for ACC1(S79A) mutagenesis
ACC1(iso1)-For-XhoI	5' GCGctcgagGATGAACCATCTCCCTTG 3'
ACC1(iso4)-Rev-BglII	5' CTAagatctGCACCTCCAGATG 3'
external primers to use for ACC1(S79A) mutagenesis
ACC1(S79A)-For	5' GTCCAGCATGgCTGGCTTGCAC 3'
ACC1(S79A)-Rev	5' GTGCAAGCCAGcCATGCTGGAC 3'
Oligos for sgRNA expression from the pX459 vector for CRISPR/Cas9 KO cell line generation
RagA-gRNA-5UTR-s	5’ caccgATTACATTGCTCGCGACACC 3’
RagA-gRNA-5UTR-as	5’ aaacGGTGTCGCGAGCAATGTAATc 3’
RagB-gRNA-5UTR-s	5’ caccgCTGCCTATTCTCATCGCCTA 3’
RagB-gRNA-5UTR-as	5’ aaacTAGGCGATGAGAATAGGCAGc 3’
RagB-gRNA-3CDS-s	5’ caccgTACATCCAACACTTATGTGA 3’
RagB-gRNA-3CDS-as	5’ aaacTCACATAAGTGTTGGATGTAc 3’
RagC-gRNA-5CDS-s	5’ caccgATCGGCCGCGCCGTAACTGC 3’
RagC-gRNA-5CDS-as	5’ aaacGCAGTTACGGCGCGGCCGATc 3’
RagC-gRNA-3UTR-s	5’ caccgTAGTCTGAATCCCAGCGTCG 3’
RagC-gRNA-3UTR-as	5’ aaacCGACGCTGGGATTCAGACTAc 3’
RagD-gRNA-5UTR-s	5’ caccgTGACTCCTCCGCCGGCGGGC 3’
RagD-gRNA-5UTR-as	5’ aaacGCCCGCCGGCGGAGGAGTCAc 3’
RagD-gRNA-3UTR-s	5’ caccgAGATTGGAGCTACAAGCTCC 3’
RagD-gRNA-3UTR-as	5’ aaacGGAGCTTGTAGCTCCAATCTc 3’
TSC1-gRNA-5CDS-s	5’ caccgGGCCCAACAAGCAAATGTCG 3’
TSC1-gRNA-5CDS-as	5’ aaacCGACATTTGCTTGTTGGGCCc 3’
TSC1-gRNA-3CDS-s	5’ caccgCAACGGTGAGACCAAGACCC 3’
TSC1-gRNA-3CDS-as	5’ aaacGGGTCTTGGTCTCACCGTTGc 3’
