## Supplementary material for "Malonyl-CoA is an ancient physiological ATP-competitive mTORC1 inhibitor": Suppl Table 4

### Sheet: Sheet1
Supplementary Table S4. List of plasmids used for yeast experiments in this study.
Plasmid name	Genotype	Source	Figure	Notes
pRS413	CEN/ARS, HIS3	PMID: 9483801	1b-f; 2a-c; Ext1a-b; Ext2a-g; Ext3a-e; Ext5e-h; Ext7a-e	Plasmid to render yeast cells prototrophic for histidine.
pRS415	CEN/ARS, LEU2	PMID: 9483801	1e-f; 2a-c; Ext1a-b; Ext2a-b, e-g; Ext3c-e; Ext5e-h; Ext7b-e	Plasmid to render yeast cells prototrophic for leucine.
pRS416	CEN/ARS, URA3	PMID: 9483801	1b-f; 2a-c; Ext1a-b; Ext2c-g; Ext3a-e; Ext5e-h; Ext7a-c	Plasmid to render yeast cells prototrophic for uracil.
pMP2337	[pRS416] GTR1-HA3	PMID: 26387955	Ext1a; Ext2a; Ext7d-e	Plasmid to express wt Gtr1.
pMP2338	[pRS416] gtr1S20L-HA3	PMID: 26387955	Ext1a; Ext2a	Plasmid to express the nucleotide-free Gtr1S20L isoform.
pMP2339	[pRS416] gtr1Q65L-HA3	PMID: 26387955	Ext1a; Ext2a; Ext7d-e	Plasmid to express the GTP-locked Gtr1Q65L isoform.
pJU651	[pRS416] GTR2	PMID: 19748353	Ext2b	Plasmid to express wt Gtr2.
pJU654	[pRS416] gtr2S23L	PMID: 19748353	Ext2b	Plasmid to express the nucleotide-free Gtr2S23L isoform.
pJU655	[pRS416] gtr2Q66L	PMID: 19748353	Ext2b	Plasmid to express the GTP-locked Gtr2Q66L isoform.
pJfapOfapR	2µ, LEU2, GAL1(7)fapOp-yeGFP-PGK1t, TEF1p-fapR-polyA	PMID: 29422886	1b-d; Ext2c-d; Ext3a-b; Ext7a	Mal-CoA reporter plasmid.
pSK108	LEU2, TOR1p-GFP-TOR11-426	PMID: 25046117	Ext8a	Plasmid containing the N-term GFP-Tor1 genomic tagging cassette.
pOM43	loxP-LEU2-loxP, yEGFP	PMID: 15565729	Ext8b	Template to amplify the N-term GFP-Gtr1 genomic tagging cassette.
pSH47	CEN/ARS, URA3, GAL1p-cre	PMID: 11884642	Ext8b	Plasmid to express the Cre recombinase to pop out the LEU2 marker from the Gtr1 promoter after N-term GFP tagging.
pRCC-K	2µ, kanMX, ROX3p-CAS9-CYC1t, SNR52-gRNA	AddGene, PMID: 27327211	Ext2c-g	CAS9-expressing plasmid, template to construct a site-specific targetting plasmid for CRISPR/CAS9 mutagenesis.
pNIC013	[pRCC-K] acc1E392-gRNA	This study	Ext2c-g	CAS9-expressing plasmid, containing guiding RNA sequence to target ACC1 close to the E392 site.
pMP3035	[pET-28b] His6-LST4loop	PMID: 33690632	4a-b, g-h	Plasmid for bacterial expression and purification of His6-Lst4Loop.
pPL132	CEN/ARS, LEU2, HA3-TOR1	PMID: 16923813	Ext9h	Plasmid to express N-term HA-tagged Tor1.
pFA6a-kanMX6	TEFp-kanMX6-TEFt	PMID: 7747518	Ext1b; Ext2a-b; Ext7a-e	Template to amplify the kanMX6 cassette for gene deletion.
pFA6a-HIS3	TEFp-HIS3MX6-TEFt	PMID: 9290211	2a-b; Ext7a-c	Template to amplify the HIS3MX6 cassette for gene deletion.
pFA6a-hphNT1	TEFp-hphNT1-TEFt	C. De Virgilio Lab	2a-b	Template to amplify the hphNT1 cassette for gene deletion.
pFA6a-LEU2	TEFp-LEU2-TEFt	C. De Virgilio Lab	2c	Template to amplify the LEU2 cassette for gene deletion.
pFA6a-URA3	TEFp-URA3-TEFt	C. De Virgilio Lab	2c	Template to amplify the URA3 cassette for gene deletion.
pFA6a-GFP-kanMX	GFP-ADH1t-TEFp-kanMX6-TEFt	PMID: 9717241	Ext3a-e	Template to amplify the GFP-kanMX6 cassette for C-term genomic tagging.
pFA6a-myc13-kanMX	myc13-ADH1t-TEFp-kanMX6-TEFt	PMID: 9717241	2a-c	Template to amplify the myc13-kanMX6 cassette for C-term genomic tagging.
pFA6a-HA3-HIS3	HA3-ADH1t-TEFp-HIS3MX6-TEFt	PMID: 9717241	2a-c, Ext9h	Template to amplify the HA3-HIS3MX6 cassette for C-term genomic tagging.
